# 3D organoids containing endothelial and neural cells generation by serial inductions of differentiation on human iPSC-derived embryoid bodies

**DOI:** 10.1101/2025.05.20.653559

**Authors:** Tongguang Wang, Anna Bagnell, Valerie McDonald, Benjamin D. Gastfriend, Joseph P. Steiner, Abdel G Elkahloun, Kory Johnson, Rebekah G. Langston, Mark R. Cookson, Avindra Nath

**Author notes:** Correspondence should be addressed to: Dr. Tongguang Wang; Dr. Avindra Nath.

## Abstract

3D brain organoids have been widely used as a tool to study human brain development and disorders. Although endothelial cells play important roles in the brain development and pathogenesis in neurological disorders, most 3D brain organoids lack inherent endothelial cells and need either the addition of endothelial cells or to be transplanted to animals to reconstitute such vascular structures, likely missing the developmental interactions of endothelial cells and other cells in the human brain. In order to reconstitute a 3D organoid mimicking the in vivo neural and endothelial cells development, we cultured iPSC-derived embryoid bodies in sequentially applied endothelial and neuronal induction media along with Matrigel embedding. The resulting 3D organoid consists of both neural cells and endothelial cells with vascular like structures, as determined by immunostaining. With scRNA-Seq analysis, the brain organoid was confirmed to contain neural cell types similar with human brains, including a variety of excitatory and inhibitory neurons and glia. Furthermore, when compared with traditional cerebral organoids without endothelial cells using RNA-Seq analysis, the endothelial containing neural organoids (EC-neural organoids) showed difference in gene profiles and favored angiogenesis and vasculogenesis. Of the differentially expressed genes, KRBA2 expression was found higher in neural cells and its inhibition by siRNA treatment resulted in decreased transcriptions of a variety of genes such as neuronal differentiation specific genes but not in genes specific to pluripotent stem cells such as OCT4. The EC-neural organoids also express receptors to SARS-CoV-2 similar to human brains. This 3D model provides a useful tool to study the interactions of endothelial cells and neural cells in the brain development and neural infectious disorders where endothelial cells and pericytes play pivotal roles.
