## Supplementary material for "3D organoids containing endothelial and neural cells generation by serial inductions of differentiation on human iPSC-derived embryoid bodies": Table S1

### Sheet: Sheet1
Table S1 Material List
Name	Company	Catalog Number	Comments
12 well cell culture plates	Corning	#3512
24 well cell culture plate	SARSTEDT	#83.3922
8-bromo-cAMP	Sigma	B7880-100MG	1 mM
Accutase	Thermo	A1110501
Aggrewell 400 plate	Stemcell technologies	#34411
Alexa Fluor 488 goat anti-mouse antibody	Life techniologies	A11001	1:400 dilution
Alexa Fluor 594 goat anti-rabbit antibody	Life techniologies	A11012	1:400 dilution
Anti- Adherence Rinsing solution	Stem Cell Technologies	#07010
anti-TREM2 rat pAb	RD Systems	mab17291	2.5 ug/ml
Antibiotic-antimycotic	Gibco	15240-062	1X
B27 supplement	Life technologies	17504-044	1X
bFGF	Peprotech	100-18B	20 ng/ml
CD31 monoclonal antibody (HEC7)	Thermo Fisher	MA3100	RRID:AB_223517
cyclic AMP	Sigma	A9501
DAPI	Sigma	D9542	1 ug/ml
DMEM/F12	Life technologies	12400-024	1X
DMSO	Sigma	D2650
DPBS	Gibco	#4190136	1X
E8 Flex medium kit	Thermo	A2858501
EDTA	Mediatech	46-034-Cl	0.5 mM
EVOS FL Auto Microscope	Thermo
FastStart Universal SYBR Green PCR master mix	Roche	#4913850001
Fetal Bovine serum	Gemini	#100-106
Glutamax	Gibco	#35050079
glycine	Sigma	50046-50G
Goat serum	Sigma	G9023	0.04
Heparin	Sigma	H3149
Human Activin A	Peprotech	120-14	125 ng/ml
human BDNF	Peprotech	450-02
Human BMP-4	Peprotech	120-05ET	10 ng/ml
Human GDNF	Peprotech	410-10
Human VFGF 165	Peprotech	100-20
ImageXpress Micro Confocal	Molecular Devices
L-Ascorbic acid (vitamine C)	Sigma	A92902
Matrigel	Corning	#354277
Methanol	Fischer	A452-4
Mouse anti-βIII-tubulin antibody	Promega	G712A	RRID:AB_430874
Mouse monoclonal anti-nestin	Abcam	ab22035	RRID:AB_446723
N2 supplement	Life technologies	17502-048	1X
Negative control RNAi	IDT	pat#51-01-14-03
Paraformadehyde	Sigma	P6148	0.04
PSC Neural Induction Medium	Gibco	A1647801
QuantiTect Reverse Transcript Kit	Qiagen	#205311
rabbit anti-MAP2	Abcam	ab32454	RRID:AB_776174
rabbit anti-NG2	Abcam	Ab183929	RRID:AB_3095078
rabbit anti-PDGFR-beta	Abcam	Ab32570	RRID:AB_777165
Rock inhibitor Y27632	Stemcell technologies	#72304	1 mM stock
RT LTS 1000 ul pipette tips	RAININ	#30389218	for transferring organoids
STEMdiff Cerebral Organoid Kit	Stem Cell Technologies	#08570
Total RNA Purification Plus Kit	Norgen	#48400
TransiT-siQUEST transfection reagent	Mirus Bio	MIR2114
TritonX-100	Sigma	T9284	0.001
Tween 20	Sigma	P2287-500ML
Visikol Histo-Starter Kit	Visikol	HSK-1	organoid clearance
Zeiss LSM 510-META Confocal Microscope	Zeiss
PCR primers		Sequences
IGFBP6
	PrimeTime Primer 1	ATGACAGCTCCATGTTCCTTC
	PrimeTime Primer 2	AGGGTCTCCAGATGGCAAT
KRBA2
	PrimeTime Primer 1	GAAACGTCGAAAGCCTGATTC
	PrimeTime Primer 2	GCAAGCCGTGATGTAAAGAAC
TriFECT RNAi		Sequences
hs.Ri.KRBA2.13.1-SEQ1		rGrUrArArArGrArArCrArUrGrArUrArArGrUrArCrCrUrGGA
hs.Ri.KRBA2.13.1-SEQ2		rUrCrCrArGrGrUrArCrUrUrArUrCrArUrGrUrUrCrUrUrUrArCrArU
hs.Ri.KRBA2.13.2-SEQ1		rGrUrGrGrCrUrArCrUrUrUrArCrArArArCrGrGrArArGrAAG
hs.Ri.KRBA2.13.2-SEQ2		rCrUrUrCrUrUrCrCrGrUrUrUrGrUrArArArGrUrArGrCrCrArCrArG
hs.Ri.KRBA2.13.3-SEQ1		rCrUrCrUrCrArGrGrUrCrArArGrUrUrGrUrArCrArUrGrGCA
hs.Ri.KRBA2.13.3-SEQ2		rUrGrCrCrArUrGrUrArCrArArCrUrUrGrArCrCrUrGrArGrArGrUrG
hs.Ri.IGFBP6.13.1-SEQ1		rArArUrUrGrUrGrArCrCrArUrCrGrArGrGrCrUrUrCrUrACC
hs.Ri.IGFBP6.13.1-SEQ2		rGrGrUrArGrArArGrCrCrUrCrGrArUrGrGrUrCrArCrArArUrUrGrG
hs.Ri.IGFBP6.13.2-SEQ1		rArArUrCrCrUrArArGrGrArGrArGrUrArArArCrCrCrCrAAG
hs.Ri.IGFBP6.13.2-SEQ2		rCrUrUrGrGrGrGrUrUrUrArCrUrCrUrCrCrUrUrArGrGrArUrUrCrU
hs.Ri.IGFBP6.13.3-SEQ1		rCrArArArCrArCrUrCrUrArCrGrUrGrCrCrCrArArUrUrGTG
hs.Ri.IGFBP6.13.3-SEQ2		rCrArCrArArUrUrGrGrGrCrArCrGrUrArGrArGrUrGrUrUrUrGrArG
